# Characterizing and targeting glioblastoma neuron-tumor networks with retrograde tracing

**DOI:** 10.1101/2024.03.18.585565

**Authors:** Svenja K. Tetzlaff, Ekin Reyhan, C. Peter Bengtson, Julian Schroers, Julia Wagner, Marc C. Schubert, Nikolas Layer, Maria C. Puschhof, Anton J. Faymonville, Nina Drewa, Rangel L. Pramatarov, Niklas Wissmann, Obada Alhalabi, Alina Heuer, Nirosan Sivapalan, Joaquín Campos, Berin Boztepe, Jonas G. Scheck, Giulia Villa, Manuel Schröter, Felix Sahm, Karin Forsberg-Nilsson, Michael O. Breckwoldt, Claudio Acuna, Bogdana Suchorska, Dieter Henrik Heiland, Julio Saez-Rodriguez, Varun Venkataramani

## Abstract

Glioblastomas are invasive brain tumors with high therapeutic resistance. Neuron-to-glioma synapses have been shown to promote glioblastoma progression. However, a characterization of tumor-connected neurons has been hampered by a lack of technologies. Here, we adapted retrograde tracing using rabies viruses to investigate and manipulate neuron-tumor networks. Glioblastoma rapidly integrated into neural circuits across the brain engaging in widespread functional communication, with acetylcholinergic neurons driving glioblastoma invasion. We uncovered patient-specific and tumor cell state-dependent differences in synaptogenic gene expression associated with neuron-tumor connectivity and subsequent invasivity. Importantly, radiotherapy enhanced neuron-tumor connectivity by increased neuronal activity. In turn, simultaneous neuronal activity inhibition and radiotherapy showed increased therapeutic effects, indicative of a role for neuron-to-glioma synapses in contributing to therapeutic resistance. Lastly, rabies-mediated genetic ablation of tumor-connected neurons halted glioblastoma progression, offering a viral strategy to tackle glioblastoma. Together, this study provides a framework to comprehensively characterize neuron-tumor networks and target glioblastoma.
