## Supplementary Table 2 for "Characterizing and targeting glioblastoma neuron-tumor networks with retrograde tracing"

### Sheet: Table_S2_neurotransmittergroups
	ntgroup	Approved.symbol	Approved.name	Ensembl.gene.ID
1	NT_5_hydroxytryptaminereceptorsGprotein_coupled	HTR1A	5-hydroxytryptamine receptor 1A	ENSG00000178394
2	NT_5_hydroxytryptaminereceptorsGprotein_coupled	HTR1B	5-hydroxytryptamine receptor 1B	ENSG00000135312
3	NT_5_hydroxytryptaminereceptorsGprotein_coupled	HTR1D	5-hydroxytryptamine receptor 1D	ENSG00000179546
4	NT_5_hydroxytryptaminereceptorsGprotein_coupled	HTR1E	5-hydroxytryptamine receptor 1E	ENSG00000168830
5	NT_5_hydroxytryptaminereceptorsGprotein_coupled	HTR1F	5-hydroxytryptamine receptor 1F	ENSG00000179097
6	NT_5_hydroxytryptaminereceptorsGprotein_coupled	HTR2A	5-hydroxytryptamine receptor 2A	ENSG00000102468
7	NT_5_hydroxytryptaminereceptorsGprotein_coupled	HTR2B	5-hydroxytryptamine receptor 2B	ENSG00000135914
8	NT_5_hydroxytryptaminereceptorsGprotein_coupled	HTR2C	5-hydroxytryptamine receptor 2C	ENSG00000147246
9	NT_5_hydroxytryptaminereceptorsGprotein_coupled	HTR4	5-hydroxytryptamine receptor 4	ENSG00000164270
10	NT_5_hydroxytryptaminereceptorsGprotein_coupled	HTR5A	5-hydroxytryptamine receptor 5A	ENSG00000157219
11	NT_5_hydroxytryptaminereceptorsGprotein_coupled	HTR5BP	5-hydroxytryptamine receptor 5B, pseudogene	ENSG00000125631
12	NT_5_hydroxytryptaminereceptorsGprotein_coupled	HTR6	5-hydroxytryptamine receptor 6	ENSG00000158748
13	NT_5_hydroxytryptaminereceptorsGprotein_coupled	HTR7	5-hydroxytryptamine receptor 7	ENSG00000148680
14	NT_5_hydroxytryptaminereceptorsionotropic	HTR3A	5-hydroxytryptamine receptor 3A	ENSG00000166736
15	NT_5_hydroxytryptaminereceptorsionotropic	HTR3B	5-hydroxytryptamine receptor 3B	ENSG00000149305
16	NT_5_hydroxytryptaminereceptorsionotropic	HTR3C	5-hydroxytryptamine receptor 3C	ENSG00000178084
17	NT_5_hydroxytryptaminereceptorsionotropic	HTR3D	5-hydroxytryptamine receptor 3D	ENSG00000186090
18	NT_5_hydroxytryptaminereceptorsionotropic	HTR3E	5-hydroxytryptamine receptor 3E	ENSG00000186038
19	NT_Adrenoceptors	ADRA1A	adrenoceptor alpha 1A	ENSG00000120907
20	NT_Adrenoceptors	ADRA1B	adrenoceptor alpha 1B	ENSG00000170214
21	NT_Adrenoceptors	ADRA1D	adrenoceptor alpha 1D	ENSG00000171873
22	NT_Adrenoceptors	ADRA2A	adrenoceptor alpha 2A	ENSG00000150594
23	NT_Adrenoceptors	ADRA2B	adrenoceptor alpha 2B	ENSG00000274286
24	NT_Adrenoceptors	ADRA2C	adrenoceptor alpha 2C	ENSG00000184160
25	NT_Adrenoceptors	ADRB1	adrenoceptor beta 1	ENSG00000043591
26	NT_Adrenoceptors	ADRB2	adrenoceptor beta 2	ENSG00000169252
27	NT_Adrenoceptors	ADRB3	adrenoceptor beta 3	ENSG00000188778
28	NT_Cholinergicreceptorsmuscarinic	CHRM1	cholinergic receptor muscarinic 1	ENSG00000168539
29	NT_Cholinergicreceptorsmuscarinic	CHRM2	cholinergic receptor muscarinic 2	ENSG00000181072
30	NT_Cholinergicreceptorsmuscarinic	CHRM3	cholinergic receptor muscarinic 3	ENSG00000133019
31	NT_Cholinergicreceptorsmuscarinic	CHRM4	cholinergic receptor muscarinic 4	ENSG00000180720
32	NT_Cholinergicreceptorsmuscarinic	CHRM5	cholinergic receptor muscarinic 5	ENSG00000184984
33	NT_Cholinergicreceptorsnicotinicsubunits	CHRNA1	cholinergic receptor nicotinic alpha 1 subunit	ENSG00000138435
34	NT_Cholinergicreceptorsnicotinicsubunits	CHRNA10	cholinergic receptor nicotinic alpha 10 subunit	ENSG00000129749
35	NT_Cholinergicreceptorsnicotinicsubunits	CHRNA2	cholinergic receptor nicotinic alpha 2 subunit	ENSG00000120903
36	NT_Cholinergicreceptorsnicotinicsubunits	CHRNA3	cholinergic receptor nicotinic alpha 3 subunit	ENSG00000080644
37	NT_Cholinergicreceptorsnicotinicsubunits	CHRNA4	cholinergic receptor nicotinic alpha 4 subunit	ENSG00000101204
38	NT_Cholinergicreceptorsnicotinicsubunits	CHRNA5	cholinergic receptor nicotinic alpha 5 subunit	ENSG00000169684
39	NT_Cholinergicreceptorsnicotinicsubunits	CHRNA6	cholinergic receptor nicotinic alpha 6 subunit	ENSG00000147434
40	NT_Cholinergicreceptorsnicotinicsubunits	CHRNA7	cholinergic receptor nicotinic alpha 7 subunit	ENSG00000175344
41	NT_Cholinergicreceptorsnicotinicsubunits	CHRNA9	cholinergic receptor nicotinic alpha 9 subunit	ENSG00000174343
42	NT_Cholinergicreceptorsnicotinicsubunits	CHRNB1	cholinergic receptor nicotinic beta 1 subunit	ENSG00000170175
43	NT_Cholinergicreceptorsnicotinicsubunits	CHRNB2	cholinergic receptor nicotinic beta 2 subunit	ENSG00000160716
44	NT_Cholinergicreceptorsnicotinicsubunits	CHRNB3	cholinergic receptor nicotinic beta 3 subunit	ENSG00000147432
45	NT_Cholinergicreceptorsnicotinicsubunits	CHRNB4	cholinergic receptor nicotinic beta 4 subunit	ENSG00000117971
46	NT_Cholinergicreceptorsnicotinicsubunits	CHRND	cholinergic receptor nicotinic delta subunit	ENSG00000135902
47	NT_Cholinergicreceptorsnicotinicsubunits	CHRNE	cholinergic receptor nicotinic epsilon subunit	ENSG00000108556
48	NT_Cholinergicreceptorsnicotinicsubunits	CHRNG	cholinergic receptor nicotinic gamma subunit	ENSG00000196811
49	NT_Dopaminereceptors	DRD1	dopamine receptor D1	ENSG00000184845
50	NT_Dopaminereceptors	DRD2	dopamine receptor D2	ENSG00000149295
51	NT_Dopaminereceptors	DRD3	dopamine receptor D3	ENSG00000151577
52	NT_Dopaminereceptors	DRD4	dopamine receptor D4	ENSG00000069696
53	NT_Dopaminereceptors	DRD5	dopamine receptor D5	ENSG00000169676
54	NT_Gamma_aminobutyricacidtypeAreceptorsubunits	GABRA1	gamma-aminobutyric acid type A receptor subunit alpha1	ENSG00000022355
55	NT_Gamma_aminobutyricacidtypeAreceptorsubunits	GABRA2	gamma-aminobutyric acid type A receptor subunit alpha2	ENSG00000151834
56	NT_Gamma_aminobutyricacidtypeAreceptorsubunits	GABRA3	gamma-aminobutyric acid type A receptor subunit alpha3	ENSG00000011677
57	NT_Gamma_aminobutyricacidtypeAreceptorsubunits	GABRA4	gamma-aminobutyric acid type A receptor subunit alpha4	ENSG00000109158
58	NT_Gamma_aminobutyricacidtypeAreceptorsubunits	GABRA5	gamma-aminobutyric acid type A receptor subunit alpha5	ENSG00000186297
59	NT_Gamma_aminobutyricacidtypeAreceptorsubunits	GABRA6	gamma-aminobutyric acid type A receptor subunit alpha6	ENSG00000145863
60	NT_Gamma_aminobutyricacidtypeAreceptorsubunits	GABRB1	gamma-aminobutyric acid type A receptor subunit beta1	ENSG00000163288
61	NT_Gamma_aminobutyricacidtypeAreceptorsubunits	GABRB2	gamma-aminobutyric acid type A receptor subunit beta2	ENSG00000145864
62	NT_Gamma_aminobutyricacidtypeAreceptorsubunits	GABRB3	gamma-aminobutyric acid type A receptor subunit beta3	ENSG00000166206
63	NT_Gamma_aminobutyricacidtypeAreceptorsubunits	GABRD	gamma-aminobutyric acid type A receptor subunit delta	ENSG00000187730
64	NT_Gamma_aminobutyricacidtypeAreceptorsubunits	GABRE	gamma-aminobutyric acid type A receptor subunit epsilon	ENSG00000102287
65	NT_Gamma_aminobutyricacidtypeAreceptorsubunits	GABRG1	gamma-aminobutyric acid type A receptor subunit gamma1	ENSG00000163285
66	NT_Gamma_aminobutyricacidtypeAreceptorsubunits	GABRG2	gamma-aminobutyric acid type A receptor subunit gamma2	ENSG00000113327
67	NT_Gamma_aminobutyricacidtypeAreceptorsubunits	GABRG3	gamma-aminobutyric acid type A receptor subunit gamma3	ENSG00000182256
68	NT_Gamma_aminobutyricacidtypeAreceptorsubunits	GABRP	gamma-aminobutyric acid type A receptor subunit pi	ENSG00000094755
69	NT_Gamma_aminobutyricacidtypeAreceptorsubunits	GABRQ	gamma-aminobutyric acid type A receptor subunit theta	ENSG00000268089
70	NT_Gamma_aminobutyricacidtypeAreceptorsubunits	GABRR1	gamma-aminobutyric acid type A receptor subunit rho1	ENSG00000146276
71	NT_Gamma_aminobutyricacidtypeAreceptorsubunits	GABRR2	gamma-aminobutyric acid type A receptor subunit rho2	ENSG00000111886
72	NT_Gamma_aminobutyricacidtypeAreceptorsubunits	GABRR3	gamma-aminobutyric acid type A receptor subunit rho3	ENSG00000183185
73	NT_Gamma_aminobutyricacidtypeBreceptorsubunits	GABBR1	gamma-aminobutyric acid type B receptor subunit 1	ENSG00000204681
74	NT_Gamma_aminobutyricacidtypeBreceptorsubunits	GABBR2	gamma-aminobutyric acid type B receptor subunit 2	ENSG00000136928
75	NT_GlutamateionotropicreceptorAMPAtypesubunits	GRIA1	glutamate ionotropic receptor AMPA type subunit 1	ENSG00000155511
76	NT_GlutamateionotropicreceptorAMPAtypesubunits	GRIA2	glutamate ionotropic receptor AMPA type subunit 2	ENSG00000120251
77	NT_GlutamateionotropicreceptorAMPAtypesubunits	GRIA3	glutamate ionotropic receptor AMPA type subunit 3	ENSG00000125675
78	NT_GlutamateionotropicreceptorAMPAtypesubunits	GRIA4	glutamate ionotropic receptor AMPA type subunit 4	ENSG00000152578
79	NT_Glutamateionotropicreceptordeltatypesubunits	GRID1	glutamate ionotropic receptor delta type subunit 1	ENSG00000182771
80	NT_Glutamateionotropicreceptordeltatypesubunits	GRID2	glutamate ionotropic receptor delta type subunit 2	ENSG00000152208
81	NT_Glutamateionotropicreceptorkainatetypesubunits	GRIK1	glutamate ionotropic receptor kainate type subunit 1	ENSG00000171189
82	NT_Glutamateionotropicreceptorkainatetypesubunits	GRIK2	glutamate ionotropic receptor kainate type subunit 2	ENSG00000164418
83	NT_Glutamateionotropicreceptorkainatetypesubunits	GRIK3	glutamate ionotropic receptor kainate type subunit 3	ENSG00000163873
84	NT_Glutamateionotropicreceptorkainatetypesubunits	GRIK4	glutamate ionotropic receptor kainate type subunit 4	ENSG00000149403
85	NT_Glutamateionotropicreceptorkainatetypesubunits	GRIK5	glutamate ionotropic receptor kainate type subunit 5	ENSG00000105737
86	NT_GlutamateionotropicreceptorNMDAtypesubunits	GRIN1	glutamate ionotropic receptor NMDA type subunit 1	ENSG00000176884
87	NT_GlutamateionotropicreceptorNMDAtypesubunits	GRIN2A	glutamate ionotropic receptor NMDA type subunit 2A	ENSG00000183454
88	NT_GlutamateionotropicreceptorNMDAtypesubunits	GRIN2B	glutamate ionotropic receptor NMDA type subunit 2B	ENSG00000273079
89	NT_GlutamateionotropicreceptorNMDAtypesubunits	GRIN2C	glutamate ionotropic receptor NMDA type subunit 2C	ENSG00000161509
90	NT_GlutamateionotropicreceptorNMDAtypesubunits	GRIN2D	glutamate ionotropic receptor NMDA type subunit 2D	ENSG00000105464
91	NT_GlutamateionotropicreceptorNMDAtypesubunits	GRIN3A	glutamate ionotropic receptor NMDA type subunit 3A	ENSG00000198785
92	NT_GlutamateionotropicreceptorNMDAtypesubunits	GRIN3B	glutamate ionotropic receptor NMDA type subunit 3B	ENSG00000116032
93	NT_Glutamatemetabotropicreceptors	GRM1	glutamate metabotropic receptor 1	ENSG00000152822
94	NT_Glutamatemetabotropicreceptors	GRM2	glutamate metabotropic receptor 2	ENSG00000164082
95	NT_Glutamatemetabotropicreceptors	GRM3	glutamate metabotropic receptor 3	ENSG00000198822
96	NT_Glutamatemetabotropicreceptors	GRM4	glutamate metabotropic receptor 4	ENSG00000124493
97	NT_Glutamatemetabotropicreceptors	GRM5	glutamate metabotropic receptor 5	ENSG00000168959
98	NT_Glutamatemetabotropicreceptors	GRM6	glutamate metabotropic receptor 6	ENSG00000113262
99	NT_Glutamatemetabotropicreceptors	GRM7	glutamate metabotropic receptor 7	ENSG00000196277
100	NT_Glutamatemetabotropicreceptors	GRM8	glutamate metabotropic receptor 8	ENSG00000179603
101	NT_Glycinereceptors	GLRA1	glycine receptor alpha 1	ENSG00000145888
102	NT_Glycinereceptors	GLRA2	glycine receptor alpha 2	ENSG00000101958
103	NT_Glycinereceptors	GLRA3	glycine receptor alpha 3	ENSG00000145451
104	NT_Glycinereceptors	GLRA4	glycine receptor alpha 4 (pseudogene)	ENSG00000188828
105	NT_Glycinereceptors	GLRB	glycine receptor beta	ENSG00000109738
